# Antibiotic collateral sensitivity is contingent on the repeatability of evolution

**DOI:** 10.1101/185892

**Authors:** Daniel Nichol, Joseph Rutter, Christopher Bryant, Andrea M Hujer, Sai Lek, Mark D Adams, Peter Jeavons, Alexander RA Anderson, Robert A Bonomo, Jacob G Scott

## Abstract

Antibiotic resistance represents a growing health crisis that necessitates the immediate discovery of novel treatment strategies. One such strategy is the identification of collateral sensitivities, wherein evolution under a first drug induces susceptibility to a second. Here, we report that sequential drug regimens derived from *in vitro* evolution experiments may have overstated therapeutic benefit, predicting a collaterally sensitive response where cross resistance ultimately occurs. We quantify the likelihood of this phenomenon by use of a mathematical model parametrised with combinatorially complete fitness landscapes for *Escherichia coli*. Through experimental evolution we then verify that a second drug can indeed stochastically exhibit either increased susceptibility or increased resistance when following a first. Genetic divergence is confirmed as the driver of this differential response through targeted and whole genome sequencing. Taken together, these results highlight that the success of evolutionarily-informed therapies is predicated on a rigorous probabilistic understanding of the contingencies that arise during the evolution of drug resistance.
