## Supplementary Data 1 for "Antibiotic collateral sensitivity is contingent on the repeatability of evolution"

### Sheet: Passage 10
	CFT_1	CFT_2	CFT_3	CFT_mle	CFT_pval	CFZ_1	CFZ_2	CFZ_3	CFZ_mle	CFZ_pval	CIP_1	CIP_2	CIP_3	CIP_mle	CIP_pval	CTX_1	CTX_2	CTX_3	CTX_mle	CTX_pval	GNT_1	GNT_2	GNT_3	GNT_mle	GNT_pval	PIP_1	PIP_2	PIP_3	PIP_mle	PIP_pval	PMC_1	PMC_2	PMC_3	PMC_mle	PMC_pval	SAM_1	SAM_2	SAM_3	SAM_mle	SAM_pval	TIC_1	TIC_2	TIC_3	TIC_mle	TIC_pval
Parent	2	2	2	2		128	128	128	128		0.004	0.004	0.004	0.004		0.25	0.25	0.125	0.25		0.25	0.25	0.5	0.25		4096	4096	2048	4096		1	1	0.5	1		1024	1024	512	1024		2048	2048	2048	2048
X1	8	8	8	8	4.02705e-08	1024	1024	512	1024	0	0.032	0.032	0.032	0.032	0	1	1	1	1	0	0.5	0.5	0.5	0.5	0.0250167	4096	4096	4096	4096	1	2	2	2	2	0.000103696	2048	4096	4096	4096	0	8192	8192	8192	8192	4.02705e-08
X2	4	4	4	4	0.000103696	1024	512	512	512	0	0.004	0.004	0.004	0.004	1	16	16	16	16	0	0.25	0.25	0.25	0.25	1	2048	1024	1024	1024	0.00152724	2	2	2	2	0.000103696	1024	512	2048	1024	1	2048	1024	1024	1024	0.0250167
X3	8	16	16	16	0	1024	1024	1024	1024	0	0.004	0.004	0.008	0.004	1	64	64	64	64	0	0.25	0.5	0.5	0.5	0.0250167	1024	1024	1024	1024	7.38464e-06	8	8	8	8	0	64	32	32	32	0	256	256	256	256	0
X4	32	32	32	32	0	1024	1024	1024	1024	0	0.008	0.008	0.008	0.008	0.000103696	128	128	64	128	0	0.25	0.5	0.5	0.5	0.0250167	4096	8192	8192	8192	0.0250167	0.5	1	1	1	1	512	512	512	512	0.0250167	2048	1024	512	1024	0.000103696
X5	8	8	8	8	4.02705e-08	1024	2048	1024	1024	0	0.004	0.004	0.004	0.004	1	2	2	2	2	0	0.5	1	0.5	0.5	0.0250167	4096	8192	4096	4096	1	8	8	16	8	0	2048	4096	2048	2048	0	8192	8192	8192	8192	4.02705e-08
X6	32	32	64	32	0	2048	2048	2048	2048	0	0.004	0.004	0.004	0.004	1	128	128	128	128	0	0.25	0.25	0.25	0.25	1	4096	4096	4096	4096	1	2	2	2	2	0.000103696	1024	512	1024	1024	1	1024	512	2048	1024	0.000103696
X7	8	8	8	8	4.02705e-08	2048	2048	1024	2048	0	0.004	0.008	0.008	0.008	0.0250167	1	1	1	1	0	0.5	1	0.5	0.5	0.0250167	4096	4096	4096	4096	1	4	8	8	8	0	2048	2048	2048	2048	0.000103696	8192	8192	8192	8192	4.02705e-08
X8	8	16	16	16	0	1024	1024	1024	1024	0	0.004	0.004	0.004	0.004	1	2	2	2	2	0	0.5	0.5	0.5	0.5	0.0250167	8192	8192	8192	8192	0.000103696	4	2	2	2	0	4096	4096	4096	4096	0	8192	8192	8192	8192	4.02705e-08
X9	8	8	8	8	4.02705e-08	2048	2048	2048	2048	0	0.004	0.004	0.004	0.004	1	2	2	2	2	0	0.25	0.25	0.25	0.25	1	4096	8192	4096	4096	1	4	8	8	8	0	4096	4096	4096	4096	0	8192	8192	8192	8192	4.02705e-08
X10	32	32	32	32	0	4096	2048	4096	4096	0	0.008	0.008	0.008	0.008	0.000103696	256	256	128	256	0	0.125	0.125	0.125	0.125	0.000103696	4096	8192	4096	4096	1	2	4	4	4	0	4096	4096	4096	4096	0	8192	8192	8192	8192	4.02705e-08
X11	8	8	8	8	4.02705e-08	2048	2048	2048	2048	0	0.016	0.016	0.016	0.016	4.02705e-08	4	2	2	2	0	0.5	0.5	0.5	0.5	0.0250167	8192	8192	8192	8192	0.000103696	4	4	4	4	0	8192	8192	4096	8192	0	8192	8192	8192	8192	4.02705e-08
X12	64	32	64	64	0	4096	4096	4096	4096	0	0.008	0.008	0.008	0.008	0.000103696	256	256	512	256	0	0.25	0.25	0.25	0.25	1	4096	2048	4096	4096	1	2	2	2	2	0.000103696	512	512	512	512	0.0250167	8192	8192	8192	8192	4.02705e-08
X13	32	32	32	32	0	1024	2048	1024	1024	0	0.008	0.008	0.008	0.008	0.000103696	128	128	128	128	0	0.25	0.5	0.25	0.25	1	4096	4096	8192	4096	1	64	32	32	32	0	2048	2048	2048	2048	0.000103696	8192	4096	8192	8192	7.38464e-06
X14	32	16	16	16	0	512	1024	512	512	0	0.016	0.016	0.016	0.016	4.02705e-08	8	16	32	16	0	0.5	0.5	0.5	0.5	0.0250167	4096	8192	4096	4096	1	1	2	1	1	1	4096	2048	2048	4096	0	8192	8192	8192	8192	4.02705e-08
X15	32	32	32	32	0	4096	4096	4096	4096	0	0.008	0.008	0.008	0.008	0.000103696	256	256	256	256	0	0.5	0.5	0.5	0.5	0.0250167	8192	8192	8192	8192	0.000103696	4	4	4	4	0	4096	4096	4096	4096	0	8192	8192	8192	8192	4.02705e-08
X16	8	8	8	8	4.02705e-08	1024	1024	1024	1024	0	0.004	0.004	0.004	0.004	1	2	2	1	2	0	0.5	0.5	0.5	0.5	0.0250167	8192	8192	4096	8192	0.0250167	2	2	2	2	0.000103696	4096	4096	4096	4096	0	8192	8192	8192	8192	4.02705e-08
X17	8	8	8	8	4.02705e-08	2048	1024	2048	2048	0	0.008	0.008	0.016	0.008	0.000103696	4	4	4	4	0	0.25	0.5	0.5	0.5	0.0250167	4096	4096	4096	4096	1	2	4	4	4	0	4096	8192	8192	8192	0	8192	8192	8192	8192	4.02705e-08
X18	32	16	32	32	0	1024	1024	1024	1024	0	0.004	0.008	0.008	0.008	0.0250167	64	64	128	64	0	0.25	0.5	0.25	0.25	1	4096	4096	4096	4096	1	2	1	1	1	1	1024	512	1024	1024	1	2048	1024	2048	2048	1
X19	16	16	32	16	0	512	512	512	512	4.02705e-08	0.004	0.004	0.004	0.004	1	4	4	4	4	0	0.25	0.5	0.25	0.25	1	4096	4096	8192	4096	1	2	2	4	2	0	2048	2048	4096	2048	0	8192	8192	8192	8192	4.02705e-08
X20	32	16	32	32	0	4096	4096	4096	4096	0	0.008	0.008	0.008	0.008	0.000103696	128	128	128	128	0	0.25	0.25	0.25	0.25	1	4096	4096	4096	4096	1	4	2	4	4	0	8192	4096	4096	4096	0	8192	8192	8192	8192	4.02705e-08
X21	8	8	8	8	4.02705e-08	1024	2048	2048	2048	0	0.032	0.032	0.016	0.032	0	2	2	2	2	0	0.25	0.5	0.25	0.25	1	8192	8192	8192	8192	0.000103696	2	2	4	2	0	4096	4096	4096	4096	0	8192	8192	8192	8192	4.02705e-08
X22	32	32	16	32	0	1024	1024	1024	1024	0	0.004	0.004	0.004	0.004	1	64	128	64	64	0	0.25	0.5	0.25	0.25	1	2048	2048	2048	2048	0.0250167	2	2	2	2	0.000103696	512	256	256	256	0.00152724	256	256	256	256	0
X23	8	8	8	8	4.02705e-08	2048	2048	2048	2048	0	0.008	0.004	0.008	0.008	0.0250167	2	2	2	2	0	0.5	0.5	0.5	0.5	0.0250167	8192	8192	8192	8192	0.000103696	4	4	4	4	0	8192	8192	4096	4096	0	8192	8192	8192	8192	4.02705e-08
X24	16	16	16	16	0	4096	2048	2048	2048	0	0.004	0.008	0.008	0.008	0.0250167	4	2	4	4	0	0.25	0.5	0.5	0.5	0.0250167	4096	4096	8192	4096	1	8	4	4	4	0	4096	4096	4096	4096	0	8192	8192	8192	8192	4.02705e-08
X25	32	32	64	32	0	2048	2048	2048	2048	0	0.004	0.004	0.004	0.004	1	128	256	256	256	0	0.25	0.5	0.25	0.25	1	4096	4096	4096	4096	1	2	1	2	2	0.0250167	2048	2048	2048	2048	0.000103696	4096	8192	8192	8192	7.38464e-06
X26	32	32	32	32	0	1024	1024	1024	1024	0	0.016	0.008	0.008	0.008	0.000103696	128	128	128	128	0	0.5	0.5	0.5	0.5	0.0250167	8192	8192	8192	8192	0.000103696	32	8	16	16	0	4096	4096	2048	4096	0	8192	8192	8192	8192	4.02705e-08
X27	8	8	8	8	4.02705e-08	2048	2048	2048	2048	0	0.008	0.008	0.008	0.008	0.000103696	2	2	2	2	0	0.5	0.5	0.5	0.5	0.0250167	8192	8192	8192	8192	0.000103696	4	4	4	4	0	4096	4096	4096	4096	0	8192	8192	8192	8192	4.02705e-08
X28	16	8	16	16	0	1024	1024	1024	1024	0	0.008	0.004	0.004	0.004	1	16	16	32	16	0	0.5	0.5	0.5	0.5	0.0250167	2048	4096	4096	4096	1	1	1	1	1	1	1024	512	1024	1024	1	1024	512	1024	1024	0.000103696
X29	16	32	32	32	0	4096	4096	4096	4096	0	0.008	0.008	0.008	0.008	0.000103696	128	128	128	128	0	0.25	0.25	0.25	0.25	1	4096	2048	4096	4096	1	2	2	2	2	0.000103696	4096	2048	4096	4096	0	8192	8192	8192	8192	4.02705e-08
X30	8	8	8	8	4.02705e-08	2048	1024	1024	1024	0	0.016	0.016	0.016	0.016	4.02705e-08	2	2	2	2	0	0.5	0.5	0.5	0.5	0.0250167	8192	8192	8192	8192	0.000103696	2	4	2	2	0	4096	4096	4096	4096	0	8192	8192	8192	8192	4.02705e-08
X31	8	8	8	8	4.02705e-08	4096	2048	2048	2048	0	0.008	0.008	0.008	0.008	0.000103696	2	2	2	2	0	0.5	0.5	0.5	0.5	0.0250167	8192	8192	8192	8192	0.000103696	2	4	4	4	0	8192	8192	4096	8192	0	8192	8192	8192	8192	4.02705e-08
X32	16	16	32	16	0	4096	4096	4096	4096	0	0.016	0.016	0.008	0.016	7.38464e-06	2	2	2	2	0	1	1	1	1	7.38464e-06	8192	8192	8192	8192	0.000103696	4	2	2	2	0	4096	4096	4096	4096	0	8192	8192	8192	8192	4.02705e-08
X33	32	16	32	32	0	4096	4096	4096	4096	0	0.008	0.008	0.008	0.008	0.000103696	256	256	256	256	0	0.25	0.25	0.25	0.25	1	4096	2048	4096	4096	1	2	2	2	2	0.000103696	4096	2048	4096	4096	0	8192	8192	8192	8192	4.02705e-08
X34	8	8	8	8	4.02705e-08	4096	2048	2048	2048	0	0.008	0.008	0.008	0.008	0.000103696	4	2	2	2	0	0.5	0.5	0.5	0.5	0.0250167	8192	8192	8192	8192	0.000103696	16	4	4	8	0	8192	8192	8192	8192	0	8192	8192	8192	8192	4.02705e-08
X35	32	32	32	32	0	4096	4096	4096	4096	0	0.008	0.008	0.008	0.008	0.000103696	128	128	64	128	0	0.25	0.25	0.25	0.25	1	4096	4096	4096	4096	1	4	2	2	2	0	4096	4096	4096	4096	0	8192	8192	8192	8192	4.02705e-08
X36	8	8	8	8	4.02705e-08	2048	2048	2048	2048	0	0.008	0.008	0.016	0.008	0.000103696	2	2	2	2	0	0.5	0.5	0.5	0.5	0.0250167	8192	8192	4096	8192	0.0250167	4	4	16	8	0	8192	4096	8192	8192	0	8192	8192	8192	8192	4.02705e-08
X37	16	16	32	16	0	1024	2048	1024	1024	0	0.004	0.004	0.004	0.004	1	64	64	64	64	0	0.25	0.25	0.25	0.25	1	8192	8192	8192	8192	0.000103696	1	1	1	1	1	1024	1024	1024	1024	1	1024	1024	2048	1024	0.0250167
X38	32	32	32	32	0	2048	2048	2048	2048	0	0.004	0.004	0.004	0.004	1	128	128	256	128	0	0.25	0.25	0.25	0.25	1	4096	4096	4096	4096	1	1	1	1	1	1	2048	2048	2048	2048	0.000103696	8192	4096	8192	8192	7.38464e-06
X39	32	32	32	32	0	2048	2048	2048	2048	0	0.008	0.004	0.004	0.004	1	128	256	256	256	0	0.25	0.5	0.25	0.25	1	8192	4096	8192	8192	0.0250167	1	1	2	1	1	2048	2048	2048	2048	0.000103696	8192	4096	8192	8192	7.38464e-06
X40	32	32	32	32	0	4096	4096	4096	4096	0	0.008	0.008	0.008	0.008	0.000103696	256	128	128	128	0	0.25	0.25	0.25	0.25	1	4096	4096	4096	4096	1	2	2	2	2	0.000103696	4096	4096	4096	4096	0	8192	8192	8192	8192	4.02705e-08
X41	8	8	8	8	4.02705e-08	2048	2048	2048	2048	0	0.008	0.008	0.008	0.008	0.000103696	2	2	2	2	0	0.5	0.5	0.5	0.5	0.0250167	8192	8192	8192	8192	0.000103696	4	8	4	4	0	8192	8192	8192	8192	0	8192	8192	8192	8192	4.02705e-08
X42	8	8	8	8	4.02705e-08	2048	2048	2048	2048	0	0.008	0.008	0.008	0.008	0.000103696	2	2	1	2	0	0.5	0.5	0.25	0.5	0.0250167	8192	8192	8192	8192	0.000103696	4	4	4	4	0	8192	8192	8192	8192	0	8192	8192	8192	8192	4.02705e-08
X43	8	8	8	8	4.02705e-08	2048	2048	1024	2048	0	0.008	0.008	0.008	0.008	0.000103696	2	1	1	1	0	0.25	0.5	0.5	0.5	0.0250167	8192	8192	4096	8192	0.0250167	2	2	2	2	0.000103696	8192	4096	8192	8192	0	8192	8192	8192	8192	4.02705e-08
X44	32	32	64	32	0	512	512	512	512	4.02705e-08	0.008	0.008	0.004	0.008	0.0250167	4	4	4	4	0	0.5	0.25	0.5	0.5	0.0250167	4096	4096	4096	4096	1	2	1	2	2	0.0250167	2048	2048	2048	2048	0.000103696	8192	8192	8192	8192	4.02705e-08
X45	8	8	8	8	4.02705e-08	2048	2048	2048	2048	0	0.008	0.008	0.008	0.008	0.000103696	2	2	2	2	0	0.5	0.5	0.5	0.5	0.0250167	8192	8192	8192	8192	0.000103696	4	2	4	4	0	8192	8192	8192	8192	0	8192	8192	8192	8192	4.02705e-08
X46	32	32	32	32	0	2048	2048	2048	2048	0	0.004	0.004	0.004	0.004	1	256	256	256	256	0	0.25	0.5	0.25	0.25	1	8192	8192	8192	8192	0.000103696	1	1	2	1	1	2048	2048	2048	2048	0.000103696	8192	8192	8192	8192	4.02705e-08
X47	8	8	8	8	4.02705e-08	4096	2048	2048	2048	0	0.008	0.008	0.008	0.008	0.000103696	4	2	2	2	0	0.5	0.5	0.5	0.5	0.0250167	8192	8192	8192	8192	0.000103696	4	4	4	4	0	8192	8192	8192	8192	0	8192	8192	8192	8192	4.02705e-08
X48	16	32	32	32	0	2048	2048	1024	2048	0	0.008	0.008	0.016	0.008	0.000103696	4	4	4	4	0	0.5	0.5	0.25	0.5	0.0250167	8192	8192	8192	8192	0.000103696	4	2	4	4	0	8192	4096	8192	8192	0	8192	8192	8192	8192	4.02705e-08
X49	8	8	8	8	4.02705e-08	1024	1024	1024	1024	0	0.008	0.004	0.004	0.004	1	2	2	1	2	0	0.5	0.5	0.5	0.5	0.0250167	8192	8192	8192	8192	0.000103696	2	1	2	2	0.0250167	4096	4096	4096	4096	0	8192	8192	8192	8192	4.02705e-08
X50	8	8	8	8	4.02705e-08	512	512	512	512	4.02705e-08	0.004	0.004	0.004	0.004	1	32	32	32	32	0	0.25	0.25	0.25	0.25	1	4096	4096	4096	4096	1	2	1	1	1	1	2048	2048	2048	2048	0.000103696	8192	4096	8192	8192	7.38464e-06
X51	16	16	16	16	0	2048	2048	1024	2048	0	0.008	0.004	0.004	0.004	1	4	4	4	4	0	0.25	0.25	0.25	0.25	1	4096	4096	4096	4096	1	1	1	2	1	1	4096	2048	4096	4096	0	8192	8192	8192	8192	4.02705e-08
X52	8	8	8	8	4.02705e-08	2048	2048	2048	2048	0	0.008	0.008	0.008	0.008	0.000103696	2	2	2	2	0	0.25	0.25	0.5	0.25	1	8192	8192	8192	8192	0.000103696	4	2	4	4	0	8192	8192	8192	8192	0	8192	8192	8192	8192	4.02705e-08
X53	16	16	16	16	0	1024	1024	1024	1024	0	0.004	0.004	0.004	0.004	1	128	64	64	64	0	0.25	0.5	0.25	0.25	1	4096	4096	4096	4096	1	1	0.5	0.5	0.5	0.0250167	1024	1024	512	1024	1	2048	8192	2048	4096	0.000103696
X54	8	4	4	4	0.000103696	1024	1024	512	1024	0	0.008	0.008	0.008	0.008	0.000103696	16	16	16	16	0	0.5	0.5	0.5	0.5	0.0250167	4096	4096	4096	4096	1	2	1	2	2	0.0250167	4096	2048	2048	2048	0	8192	8192	4096	8192	7.38464e-06
X55	32	32	32	32	0	4096	2048	2048	2048	0	0.008	0.008	0.008	0.008	0.000103696	8	4	4	4	0	0.25	0.5	0.5	0.5	0.0250167	8192	8192	8192	8192	0.000103696	4	4	4	4	0	8192	4096	8192	8192	0	8192	8192	8192	8192	4.02705e-08
X56	16	16	32	16	0	4096	2048	2048	2048	0	0.004	0.004	0.004	0.004	1	128	64	128	128	0	0.25	0.25	0.25	0.25	1	4096	2048	4096	4096	1	4	4	1	2	0	1024	1024	1024	1024	1	4096	1024	2048	2048	1
X57	16	16	16	16	0	4096	2048	2048	2048	0	0.008	0.008	0.008	0.008	0.000103696	4	2	4	4	0	0.25	0.25	0.25	0.25	1	4096	4096	4096	4096	1	2	2	2	2	0.000103696	4096	4096	4096	4096	0	8192	8192	8192	8192	4.02705e-08
X58	8	8	4	8	7.38464e-06	4096	2048	2048	2048	0	0.008	0.008	0.008	0.008	0.000103696	1	1	1	1	0	0.5	0.25	0.25	0.25	1	8192	4096	4096	4096	1	2	2	4	2	0	8192	4096	4096	8192	0	8192	8192	8192	8192	4.02705e-08
X59	8	8	8	8	4.02705e-08	2048	2048	2048	2048	0	0.004	0.008	0.008	0.008	0.0250167	4	1	2	2	0	0.5	0.5	0.5	0.5	0.0250167	8192	8192	8192	8192	0.000103696	4	4	4	4	0	8192	4096	4096	8192	0	8192	8192	8192	8192	4.02705e-08
X60	8	8	8	8	4.02705e-08	2048	2048	2048	2048	0	0.004	0.008	0.008	0.008	0.0250167	2	1	2	2	0	0.5	0.5	0.5	0.5	0.0250167	8192	4096	4096	4096	1	4	4	4	4	0	4096	4096	4096	4096	0	8192	8192	8192	8192	4.02705e-08

### Sheet: X1-X12 Time Points
Rep / Passage	Drug	MIC1	MIC2	MIC2	mle
X1p2	Cefotaxime	0.5	0.5	0.5	0.5
X1p4	Cefotaxime	1	1	1	1
X1p6	Cefotaxime	1	1	1	1
X1p8	Cefotaxime	1	1	1	1
X1p10	Cefotaxime	1	2	1	1
X2p2	Cefotaxime	1	1	1	1
X2p4	Cefotaxime	1	1	1	1
X2p6	Cefotaxime	8	8	8	8
X2p8	Cefotaxime	8	8	8	8
X2p10	Cefotaxime	8	8	16	8
X3p2	Cefotaxime	4	4	4	4
X3p4	Cefotaxime	8	16	16	16
X3p6	Cefotaxime	16	32	32	32
X3p8	Cefotaxime	32	32	32	32
X3p10	Cefotaxime	64	64	64	64
X4p2	Cefotaxime	0.5	0.5	0.5	0.5
X4p4	Cefotaxime	0.5	1	1	1
X4p6	Cefotaxime	16	16	16	16
X4p8	Cefotaxime	64	64	64	64
X4p10	Cefotaxime	128	128	128	128
X5p2	Cefotaxime	1	0.5	0.5	0.5
X5p4	Cefotaxime	1	0.5	0.5	0.5
X5p6	Cefotaxime	2	1	1	1
X5p8	Cefotaxime	2	1	1	1
X5p10	Cefotaxime	2	2	2	2
X6p2	Cefotaxime	1	1	0.5	1
X6p4	Cefotaxime	32	32	32	32
X6p6	Cefotaxime	128	64	128	128
X6p8	Cefotaxime	128	64	128	128
X6p10	Cefotaxime	128	128	128	128
X7p2	Cefotaxime	1	1	1	1
X7p4	Cefotaxime	1	1	1	1
X7p6	Cefotaxime	2	1	1	1
X7p8	Cefotaxime	2	1	1	1
X7p10	Cefotaxime	2	2	1	2
X8p2	Cefotaxime	1	1	1	1
X8p4	Cefotaxime	1	1	1	1
X8p6	Cefotaxime	2	1	1	1
X8p8	Cefotaxime	2	1	2	2
X8p10	Cefotaxime	2	1	2	2
X9p2	Cefotaxime	1	0.5	0.5	0.5
X9p4	Cefotaxime	1	1	1	1
X9p6	Cefotaxime	2	1	1	1
X9p8	Cefotaxime	2	1	1	1
X9p10	Cefotaxime	2	2	2	2
X10p2	Cefotaxime	1	1	0.5	1
X10p4	Cefotaxime	64	128	128	128
X10p6	Cefotaxime	128	128	256	128
X10p8	Cefotaxime	128	256	256	256
X10p10	Cefotaxime	256	256	256	256
X11p2	Cefotaxime	1	1	0.5	1
X11p4	Cefotaxime	1	1	1	1
X11p6	Cefotaxime	2	1	1	1
X11p8	Cefotaxime	2	1	2	2
X11p10	Cefotaxime	2	2	2	2
X12p2	Cefotaxime	16	32	32	32
X12p4	Cefotaxime	64	64	128	64
X12p6	Cefotaxime	256	256	128	256
X12p8	Cefotaxime	256	256	256	256
X12p10	Cefotaxime	256	256	128	256
