## Supplementary Data 2 for "Antibiotic collateral sensitivity is contingent on the repeatability of evolution"

### Sheet: Sheet1
Strain	%chromosomal reads	Final MIC	Mutation
P1	36	0.25
X1	32	1
X5	73	2
X7	67	2
X8	58	2
X9	49	2
X11	56	2
X2	55	8	G242S
X3	75	64	G238C
X4	28	128	G238A
X6	50	128	G238A
X10	34	256	G238S
X12	35	256	G238S
